# The Drosophila MOZ homolog Enok controls Notch-dependent induction of the RUNX gene *lozenge* independently of its histone-acetyl transferase activity

**DOI:** 10.1101/2020.07.27.222620

**Authors:** Thomas Genais, Delhia Gigan, Benoit Augé, Douaa Moussalem, Lucas Waltzer, Marc Haenlin, Vanessa Gobert

## Abstract

The human KAT6 lysine acetyltransferase MOZ has been shown to be an essential player in the field of normal and malignant hematopoiesis. It belongs to a highly conserved family of epigenetic factors and remodels chromatin by acetylating histone tails in association with its partners of the ING5 complex. Here, we report that its Drosophila counterpart Enok is required during larval hematopoiesis to control the Notch-dependent induction of circulating crystal cells. In particular *enok* is essential to allow expression of the RUNX factor Lozenge (Lz) that controls the crystal cell specific transcriptional program. We demonstrate that this function involves neither the Eaf6 and Ing5 subunits of the Drosophila ING5 complex, nor Enok own acetyltransferase activity. We identify in *lz* third intron a hematopoietic enhancer, which is both required to promote expression in Notch-activated crystal cell precursors in an *enok*-dependent manner and bound by Enok. The non-catalytic mode of action of Enok is likely conserved in MOZ/KAT6 proteins and might be of high relevance in mammalian hematopoiesis, whether normal or malignant.
