## Supplemental Table 1 for "The Drosophila MOZ homolog Enok controls Notch-dependent induction of the RUNX gene *lozenge* independently of its histone-acetyl transferase activity"

### Sheet: Feuil1
Supplemental Table 1 : list of Vienna tiles and Janelia lines screened for expression in circulating cells
line reference	VDRC/Bloomington stock number	Red-Stinger detected in circulating cells ?
VT059212	v208100	no
VT059213	v205984	no
VT059215	v214287	yes, in a subset of NRE-GFP+ cells
VT059219	v207032	no
VT059220	v206996	yes, in a large fraction of circulating cells and independently of the NRE-GFP reporter gene
VT059221	v213815	no
VT059222	v215022	no
VT059223	v203230	no
VT059224	v201848	no
VT059225	v203363	no
VT059226	v205681	no
VT059228	v201301	no
VT059229	v202842	no
GMR26G10	BL48067	no
GMR25H03	BL49143	no
GMR25F01	BL49127	no
GMR26A07	BL46172	no
