## Supplemental Table 2 for "The Drosophila MOZ homolog Enok controls Notch-dependent induction of the RUNX gene *lozenge* independently of its histone-acetyl transferase activity"

### Sheet: fly lines
Supplemental Table 2 : list of fly strains used in the study
genotype	nature	origin	reference
w[1118]	spontaneous allele	BL: 3605	Research article; Hazelrigg et al., 1984
enok[1]	EMS-induced loss of function allele	BL: 6284	Research article; Scott et al., 2001
enok[2]	EMS-induced loss of function allele	BL: 6285	Research article; Scott et al., 2001
enok[Q253]	EMS-induced loss of function allele	DGRC: 109887	Research article; Berger et al., 2008
Df(2R)BSC155	FLP/FRT induced deficiency	BL: 9691	Personal communication to Flybase; Christensen, S., Cook, K. (2006.5.11)
NRE-GFP	transgenic insertion	BL: 30727	Personal communication to Flybase; Merdes, G. (2010.2.24)
Su(H)GBE-Gal4	transgenic insertion	kindly provided by S.Hou	Research article; Zeng et al., 2010
E(spl)mBetaGFP	transgenic insertion	BL: 65294	Personal communication to Flybase; model organism Encyclopedia of Regulatory Network (modERN) Project, (2015-)
tubulin-Gal4	transgenic insertion	BL: 5138	Research article; Lee et al., 1999
GMR30A01-Gal4	transgenic insertion	BL: 45554	Personal communication to Flybase; Pfeiffer et al., (2011.2.9)
UAS-RedStinger	transgenic insertion	BL: 8545	Personal communication to Flybase; Posakony, J. (2004.6)
UAS-RedStinger, UAS-FLP3, Ubi-p63E(FRT.STOP)Stinger	G-trace stock	BL: 28281	Evans et al., 2009
br140[S781]	EMS-induced loss of function allele	DGRC: 109892	Research article; Berger et al., 2008
Df(2R)BSC263	FLP/FRT induced deficiency	BL: 23162	Personal communication to Flybase; Christensen, S., Cook, K. (2007.3.22)
Df(3L)BSC387	FLP/FRT induced deficiency	BL: 24411	Personal communication to Flybase; Christensen, S., Cook, K., Cook, K. (2007.10.29)
lz[r1]	transposon excision induced deficiency	BL: 33834	Research article; Daga et al.,1996
UAS-Lz	transgenic insertion	kindly provided by P.Gergen	Research article; Tracey et al., 1999
UAS-Yki-GFP	transgenic insertion	BL: 28815	Research article; Oh et al., 2008
UAS-Yki*[S168A]-GFP	transgenic insertion	BL: 28816	Research article; Oh et al., 2008
lz[VT059215]-Gal4	transgenic insertion	VDRC: 214287	https://stockcenter.vdrc.at/control/library_vt
vasa-Cas9	transgenic insertion	BL: 51323	Research article; Port et al., 2014
d06605	transgenic insertion	BL: 19244	Research article; Thibault et al., 2004
EY13364	transgenic insertion	BL: 20873	Research article; Bellen et al., 2004
