## Supplemental Table 3 for "The Drosophila MOZ homolog Enok controls Notch-dependent induction of the RUNX gene *lozenge* independently of its histone-acetyl transferase activity"

### Sheet: antibodies
Supplemental Table 3 : list of antibodies used in the study
antibody raised against	type	source	use	reference
PPO1	rabbit, polyclonal	kind gift of Dr Erjun Ling	immunofluorescent staining	Li et al., 2012
Lz	mouse, monoclonal	Developmental Studies Hybridoma Bank	immunofluorescent staining	Lebestky et al., 2000
P1	mouse, monoclonal	kind gift of Dr istvan Ando	immunofluorescent staining	Kurucz et al., 2007
H3K23ac	rabbit, polyclonal	Merck Millipore (07-355)	immunofluorescent staining	Suka et al., 2001
Yki	rabbit, polyclonal	kind gift of Dr Matthew Gibson	immunofluorescent staining	Ikmi et al., 2014
HA	mouse, monoclonal	Biolegend	chromatin immunoprecipitations	-
