## Supplemental Table 4 for "The Drosophila MOZ homolog Enok controls Notch-dependent induction of the RUNX gene *lozenge* independently of its histone-acetyl transferase activity"

### Sheet: Feuil1
Supplemental Table 4 : list of primers used in the study
primer use	primer name	primer sequence
pUASt-3HA-Enok cloning	3xHANotI-Enok	GCTGCTCATGCGGCCGCTATGAGGGAATCGGCGCATGATATCAAC
pUASt-3HA-Enok cloning	KpnI-STOP-Enok	AAAGATCCTCTAGAGGTACCCGCATCTATTATCTGCGAATAGAACCGTTGAG
lzVT059215-Red-Stinger cloning	VT059215 RedStinger F	CCCGGTCTCCAAATGCACTGACCTTTTGGCCG
lzVT059215-Red-Stinger cloning	VT059215 RedStinger R	CCCGGTCTCCCGTAACTCAATCCCGAAATGTCTTCA
ChIp qPCR	A1 F	GCTGACGTTCTTCTCACGCT
ChIp qPCR	A1 R	TCCGACTTATCACATCGAAGGG
ChIp qPCR	A2 F	TTCGACCACAAACCAAGGCT
ChIp qPCR	A2 R	AGCGAAGGAAAGGCGTGATA
ChIp qPCR	A3 F	AACAGCACTGCGTGGAATGG
ChIp qPCR	A3 R	GCTCTTCTGTAAATGCATGGCC
ChIp qPCR	A4 F	AGTAAACAAAAAGCGCGCCA
ChIp qPCR	A4 R	AGTTGGTGACGAAATTCGAGTT
ChIp qPCR	A5 F	GACTTAGTGGTCGCATGGGC
ChIp qPCR	A5 R	TTCCGTGGAAAACTGCCTGT
ChIp qPCR	A6 F	GGATGCTCCACATTTTGCGG
ChIp qPCR	A6 R	ATAGGCCTGGCTCCTTTTCG
CRISPR sgRNA	guide K807R	CGTCGTAGTAGAGTGTTTTG
CRISPR sgRNA	guide Ing5 5'	CTGTAAAGTAATCGATAACT
CRISPR sgRNA	guide Ing5 3'	ATCCACGCGTGCCAAATCCG
CRISPR sgRNA	guide EAF6 5'	ACTGGCTTCAAAATGCAAAG
CRISPR sgRNA	guide EAF6 3'	AGTGCGACAGCGAAGAAAAG
CRISPR sgRNA	guide lzint3 3'	AGCGGCACGTCATTAGAGAG
CRISPR sgRNA	guide lzint3 5'	GTGCTGTCCGAACGGTCACT
CRISPR ssODN	ssODN K807R	ATTTATTGCCAGAACCTGTGCCTGCTGGCCAAGTTCTTTCTCGACCACAGGACGTTATACTACGACGTAGAACCCTTTCTGTTCTATATTCTCACTAAGAATGATCAAAGCGGGTGTCATTTGGTTGGCTACTTCTCAAAGGAGAAGCACTGCACCCAAAAGTACAATGTGTCCGCTATCCTGACGATGCCGCAGTAC
PCR screen and genotyping	Geno Ing5 F	TGCCCAATTGTTTTGGGTTA
PCR screen and genotyping	Geno Ing5 R	TCCGAATTAAAGGGCATTGA
PCR screen and genotyping	Geno Eaf6 F	TGACGCGATGCTGAAAGTAG
PCR screen and genotyping	Geno Eaf6 R	CCACGGGGAGATCATTAGAA
PCR screen and genotyping	Geno lzint3 F	CGCAACTTCACCACCCAGAT
PCR screen and genotyping	Geno lzint3 R	TGATGGCTTTGGCGTAGGTT
PCR screen and genotyping	Geno enok F	GGATGGCAATGTCAACAAGA
PCR screen and genotyping	Geno enok R	TCCAACACGACTGATTTCCA
PCR screen and genotyping	K807R F	TTCTCGACCACAGGACGTTA
